# CREaTor: Zero-shot *cis*-regulatory pattern modeling with attention mechanisms

**DOI:** 10.1101/2023.03.28.534267

**Authors:** Yongge Li, Fusong Ju, Zhiyuan Chen, Yiming Qu, Huanhuan Xia, Liang He, Lijun Wu, Jianwei Zhu, Bin Shao, Pan Deng

**Author notes:** These authors contributed equally: Yongge Li, Fusong Ju, and Zhiyuan Chen.

## Abstract

Linking *cis*-regulatory sequences to target genes has been a long-standing challenge. In this study, we introduce CREaTor, an attention-based deep neural network designed to model *cis*-regulatory patterns for genomic elements up to 2Mb from target genes. Coupled with a training strategy that predicts gene expression from flanking candidate *cis*-regulatory elements (cCREs), CREaTor can model cell type-specific *cis*-regulatory patterns in new cell types without prior knowledge of cCRE-gene interactions or additional training. The zero-shot modeling capability, combined with the use of RNA-seq and ChIP-seq data only, allows for the readily generalization of CREaTor to a broad range of cell types. Evaluation reveals that CREaTor outperforms existing methods in capturing cCRE-gene interactions across various distance ranges in held-out cell types. Further analysis indicates that the superior performance of CREaTor can be attributed to its capacity to model regulatory interactions at multiple levels, including the higher-order genome organizations that govern cCRE activities as well as cCRE-gene interactions. Collectively, our findings highlight CREaTor as a powerful tool for systematically investigating *cis*-regulatory programs across various cell types, both in normal developmental processes and disease-associated contexts.
