## Supplementary Table 1 for "CREaTor: Zero-shot *cis*-regulatory pattern modeling with attention mechanisms"

### Sheet: Supplementary Table 1
	Numbers of annotated cCREs in different cell types
	Cell type	total cCRE count	CTCF-only,CTCF-bound	dELS	pELS	DNase-only	PLS	dELS,CTCF-bound	pELS,CTCF-bound	PLS,CTCF-bound	DNase-H3K4me3	DNase-H3K4me3,CTCF-bound
	HCT116	102453	24609	21645	15907	12674	12544	3775	3705	3199	2455	1940		89779
	A673	126164	24721	25012	18469	24633	13523	3283	4155	4037	4913	3418		101531
	keratinocyte	130749	22025	27626	24331	20608	14945	3100	5742	4268	5165	2939		110141
	PC-3	135342	22449	48659	12824	22225	11443	4127	2615	3032	4663	3305		113117
	fibroblast-of-dermis	138179	13757	36149	15678	47511	12130	2927	1889	1911	4635	1592		90668
	GM12878	100755	11090	25119	24753	9217	12940	2766	4021	3686	5437	1726		91538
	MCF-7	109301	24397	24993	13870	17555	11954	3741	3626	3200	2767	3198		91746
	OCI-LY7	122198	18903	34655	26936	6493	13726	4991	5423	3245	5408	2418		115705
	neural-progenitor-cell	116083	27015	13582	9735	11066	13346	2247	3479	6779	18324	10510		105017
	bipolar-neuron	132822	25196	33383	22192	10814	14888	3812	3732	4566	10084	4155		122008
	B-cell	93837	15652	16905	19931	6691	10846	4165	6854	5507	4342	2944		87146
	HeLa-S3	134186	19366	30402	22881	34270	12820	4048	4388	2563	2167	1281		99916
	Panc1	100970	21074	18248	17043	20193	10577	3576	3392	2624	2202	2041		80777
	HepG2	110855	10939	23922	25340	13493	16829	2282	2320	2097	11106	2527		97362
	K562	94153	13126	16363	25386	8153	13966	2604	4467	3361	4709	2018		86000
	H1	85248	20873	7457	8122	13828	13413	1161	1318	2720	12255	4101		71420
	CD14-positive-monocyte	109523	13861	32039	18199	14786	11054	4043	5170	4922	3404	2045		94737
	GM23338	135819	33524	13431	12214	19802	17523	2115	2347	3314	23520	8029		116017
	myotube	112851	9429	42285	15303	21592	11771	3285	1990	2169	3630	1397		91259
	astrocyte	136697	7560	46262	15326	46236	12275	2130	1417	1543	3046	902		90461
														1946345
