## Extended Data Table 1 for "CREaTor: Zero-shot *cis*-regulatory pattern modeling with attention mechanisms"

### Sheet: Extended Data Table 1
	Extended Data Table 1. Pearson r between observed and predicted expression of in-cell type test chromosomes (chr8 and chr9 in 19 cell types excluding K562)
	data split	cell type	chr8	chr9
	in-cell type test chromosomes	A673	0.87	0.846
	in-cell type test chromosomes	B-cell	0.826	0.82
	in-cell type test chromosomes	CD14-positive-monocyte	0.847	0.844
	in-cell type test chromosomes	GM12878	0.883	0.851
	in-cell type test chromosomes	GM23338	0.848	0.833
	in-cell type test chromosomes	H1	0.83	0.832
	in-cell type test chromosomes	HCT116	0.865	0.819
	in-cell type test chromosomes	HeLa-S3	0.874	0.849
	in-cell type test chromosomes	HepG2	0.875	0.845
	in-cell type test chromosomes	MCF-7	0.866	0.837
	in-cell type test chromosomes	OCI-LY7	0.879	0.84
	in-cell type test chromosomes	PC-3	0.837	0.738
	in-cell type test chromosomes	Panc1	0.802	0.77
	in-cell type test chromosomes	astrocyte	0.827	0.805
	in-cell type test chromosomes	bipolar-neuron	0.875	0.855
	in-cell type test chromosomes	fibroblast-of-dermis	0.808	0.749
	in-cell type test chromosomes	keratinocyte	0.881	0.844
	in-cell type test chromosomes	myotube	0.804	0.735
	in-cell type test chromosomes	neural-progenitor-cell	0.85	0.838
	in-cell type test chromosomes	average	0.849842	0.818421
