## Extended Data Table 2 for "CREaTor: Zero-shot *cis*-regulatory pattern modeling with attention mechanisms"

### Sheet: Extended Data Table 2
	Extended Data Table 2. Pearson r between observed and predicted expression of genes in K562 autosomes (cross-cell type test chromosomes) with different random seeds
	data split	chromosomes	randomseed_1	randomseed_2	randomseed_3	randomseed_4	randomseed_5
	Cross-cell type test chromosomes	chr1	0.924416	0.925129	0.921407	0.922806	0.918728
	Cross-cell type test chromosomes	chr2	0.940805	0.937578	0.926949	0.935831	0.925329
	Cross-cell type test chromosomes	chr3	0.927458	0.931701	0.923226	0.937688	0.927956
	Cross-cell type test chromosomes	chr4	0.916142	0.923165	0.915454	0.921976	0.909036
	Cross-cell type test chromosomes	chr5	0.93638	0.936591	0.938593	0.937728	0.930874
	Cross-cell type test chromosomes	chr6	0.930318	0.939301	0.92839	0.936975	0.926342
	Cross-cell type test chromosomes	chr7	0.924908	0.919452	0.914389	0.927946	0.924592
	Cross-cell type test chromosomes	chr8	0.84356	0.839644	0.831965	0.836709	0.84176
	Cross-cell type test chromosomes	chr9	0.81692	0.80971	0.807281	0.803312	0.810647
	Cross-cell type test chromosomes	chr10	0.92093	0.925881	0.921643	0.925495	0.912898
	Cross-cell type test chromosomes	chr11	0.894856	0.89242	0.896174	0.902265	0.89389
	Cross-cell type test chromosomes	chr12	0.931864	0.930422	0.933034	0.928528	0.925754
	Cross-cell type test chromosomes	chr13	0.936283	0.934961	0.928746	0.929511	0.923697
	Cross-cell type test chromosomes	chr14	0.920384	0.92512	0.914235	0.915759	0.917707
	Cross-cell type test chromosomes	chr15	0.933543	0.932794	0.926065	0.933409	0.924377
	Cross-cell type test chromosomes	chr16	0.758062	0.754186	0.744436	0.754999	0.770128
	Cross-cell type test chromosomes	chr17	0.933775	0.925951	0.926743	0.930868	0.924028
	Cross-cell type test chromosomes	chr18	0.931124	0.929721	0.924242	0.923901	0.932174
	Cross-cell type test chromosomes	chr19	0.908346	0.905411	0.903601	0.909293	0.901343
	Cross-cell type test chromosomes	chr20	0.932643	0.93721	0.929314	0.928601	0.927711
	Cross-cell type test chromosomes	chr21	0.811908	0.807477	0.807633	0.820555	0.81188
	Cross-cell type test chromosomes	chr22	0.906573	0.902208	0.902516	0.913211	0.896392
